# Multi-timescale PTM architecture in human RNA polymerase II

**DOI:** 10.64898/2026.06.27.734958

**Authors:** Ildefonso M. De la Fuente, José Carrasco-Pujante, Borja Camino-Pontes, María Fedetz, Leire Legarreta, Iker Malaina, Gorka Pérez-Yarza, Luis Martínez, Jesús M Cortés, José I. López

## Abstract

Human RNA Polymerase II (Pol II) is characterized by a dense layer of over 775 post-translational modifications (PTMs) that form a dynamic, rewritable regulatory architecture integrating large numbers of cellular signals to coordinate transcription initiation, elongation, termination, and co-transcriptional RNA processing. While genomic information has been extensively catalogued, the potential information capacity associated with Pol II PTM patterns has remained largely unquantified. Here, we analyze the PTM sites across the human Pol II complex (Rpb1–Rpb12) and estimate the state-space information capacity using Shannon entropy theory. We first provide a theoretical upper bound of ~707.98 bits per Pol II molecule (~88.50 bytes) corresponding to ~5.68 × 10^7^ bits per nucleus (~7.10 MB), assuming ~80,200 Pol II molecules per cell. We distinguish this maximal capacity from a conservative, kinetically addressable estimate of ~114.88 bits per molecule (~1.15 MB per nucleus), reflecting physiological kinetic constraints and site coupling that restrict the simultaneously addressable PTM state space in vivo. Finally, we show that major PTM classes (phosphorylation, proline isomerization, O-GlcNAcylation and ubiquitination) operate over distinct lifetimes, from seconds to minutes and hours-scale processes, supporting a multi-timescale biochemical architecture of this enzyme. Together, these results provide a quantitative information framework that distinguishes maximal PTM state-space capacity from kinetically addressable physiological regulatory capacity, supporting a view of Pol II PTM patterning as a high-dimensional, dynamically reconfigurable, multi-timescale regulatory information layer.

**Highlights:** A systems-level framework quantifies regulatory information in Pol II PTMs Known PTM modification sites provide 707.98 bits per Pol II as a regulatory upper bound Physiological kinetic constraints reduce accessible regulatory capacity to 114.88 bits Distinct PTM modification classes define fast, intermediate, and slow regulatory layers

**Graphical Abstract:** 
