## Supplementary material for "Multi-timescale PTM architecture in human RNA polymerase II": ptms_polII_2026_05_22.tsv

Accession	Residue	PTM
O15514	S18	Phosphorylation
O15514	T28	Phosphorylation
O15514	S35	Phosphorylation
O15514	K45	Ubiquitination
O15514	Y67	Phosphorylation
O15514	S72	Phosphorylation
O15514	K91	Ubiquitination
O15514	K94	Acetylation
O15514	K112	Ubiquitination
O15514	K137	Ubiquitination
P19387	Y3	Phosphorylation
P19387	T8	Phosphorylation
P19387	T12	Phosphorylation
P19387	T15	Phosphorylation
P19387	K20	SUMOylation
P19387	K20	Ubiquitination
P19387	T26	Phosphorylation
P19387	S33	Phosphorylation
P19387	K81	SUMOylation
P19387	K81	Ubiquitination
P19387	S122	Phosphorylation
P19387	S124	Phosphorylation
P19387	Y142	Phosphorylation
P19387	K152	Ubiquitination
P19387	K171	SUMOylation
P19387	K175	SUMOylation
P19387	K175	Ubiquitination
P19387	K199	SUMOylation
P19387	K199	Ubiquitination
P19387	K205	SUMOylation
P19387	K205	Ubiquitination
P19387	S206	Phosphorylation
P19387	Y208	Phosphorylation
P19387	S209	Phosphorylation
P19387	S216	Phosphorylation
P19387	Y220	Phosphorylation
P19387	K225	Acetylation
P19387	K225	SUMOylation
P19387	K225	Ubiquitination
P19387	S235	Phosphorylation
P19387	K253	Ubiquitination
P19387	K254	Ubiquitination
P19387	K255	SUMOylation
P19387	K255	Ubiquitination
P19387	S257	Phosphorylation
P19387	T261	Phosphorylation
P19387	S264	Phosphorylation
P19388	M1	Acetylation
P19388	T7	Phosphorylation
P19388	Y8	Phosphorylation
P19388	R9	Methylation
P19388	K15	Ubiquitination
P19388	T29	Phosphorylation
P19388	T56	Phosphorylation
P19388	T59	Phosphorylation
P19388	K81	SUMOylation
P19388	K81	Ubiquitination
P19388	K85	Ubiquitination
P19388	K88	Acetylation
P19388	K88	Ubiquitination
P19388	Y90	Phosphorylation
P19388	M110	Sulfoxidation
P19388	T111	Phosphorylation
P19388	S113	Phosphorylation
P19388	K115	SUMOylation
P19388	K115	Ubiquitination
P19388	K153	SUMOylation
P19388	K153	Ubiquitination
P19388	T157	Phosphorylation
P19388	K186	Ubiquitination
P19388	K192	Acetylation
P19388	K192	SUMOylation
P19388	K192	Ubiquitination
P19388	S197	Phosphorylation
P19388	T199	Phosphorylation
P24928	M1	Acetylation
P24928	S8	Phosphorylation
P24928	S27	Phosphorylation
P24928	K32	SUMOylation
P24928	K32	Ubiquitination
P24928	S35	Phosphorylation
P24928	T37	Phosphorylation
P24928	K42	Acetylation
P24928	K42	SUMOylation
P24928	K42	Ubiquitination
P24928	T46	Phosphorylation
P24928	T47	Phosphorylation
P24928	K53	Ubiquitination
P24928	K92	Ubiquitination
P24928	K116	Ubiquitination
P24928	S121	Phosphorylation
P24928	K125	Ubiquitination
P24928	K127	Ubiquitination
P24928	K132	Ubiquitination
P24928	K134	Acetylation
P24928	K139	Acetylation
P24928	Y145	Phosphorylation
P24928	K149	SUMOylation
P24928	K149	Ubiquitination
P24928	K151	SUMOylation
P24928	K151	Ubiquitination
P24928	K163	SUMOylation
P24928	K163	Ubiquitination
P24928	T176	Phosphorylation
P24928	K177	Acetylation
P24928	K177	Ubiquitination
P24928	K179	Ubiquitination
P24928	Y199	Phosphorylation
P24928	K203	Ubiquitination
P24928	S209	Phosphorylation
P24928	K212	Ubiquitination
P24928	K213	SUMOylation
P24928	K213	Ubiquitination
P24928	S217	Phosphorylation
P24928	K226	Ubiquitination
P24928	C233	Glutathionylation
P24928	C233	Methylation
P24928	S269	Phosphorylation
P24928	K279	SUMOylation
P24928	K279	Ubiquitination
P24928	K285	Acetylation
P24928	K285	SUMOylation
P24928	K285	Ubiquitination
P24928	K308	SUMOylation
P24928	K331	Ubiquitination
P24928	K337	Ubiquitination
P24928	K340	Ubiquitination
P24928	K357	Acetylation
P24928	K357	Ubiquitination
P24928	T368	Phosphorylation
P24928	S374	Phosphorylation
P24928	K417	Ubiquitination
P24928	R426	Methylation
P24928	K434	Ubiquitination
P24928	K445	SUMOylation
P24928	K445	Ubiquitination
P24928	C451	Glutathionylation
P24928	K466	SUMOylation
P24928	K466	Ubiquitination
P24928	T481	Phosphorylation
P24928	M520	Sulfoxidation
P24928	S530	Phosphorylation
P24928	T543	Phosphorylation
P24928	T549	Phosphorylation
P24928	K581	SUMOylation
P24928	K581	Ubiquitination
P24928	T587	Phosphorylation
P24928	S607	Phosphorylation
P24928	T608	Phosphorylation
P24928	Y618	Phosphorylation
P24928	K619	Acetylation
P24928	K619	SUMOylation
P24928	K619	Ubiquitination
P24928	K627	SUMOylation
P24928	K627	Ubiquitination
P24928	K642	Acetylation
P24928	K642	Ubiquitination
P24928	K643	Ubiquitination
P24928	K697	Ubiquitination
P24928	T698	Phosphorylation
P24928	Y699	Phosphorylation
P24928	K707	SUMOylation
P24928	K707	Ubiquitination
P24928	K708	Methylation
P24928	K708	Ubiquitination
P24928	K710	Acetylation
P24928	K710	SUMOylation
P24928	K710	Ubiquitination
P24928	K719	Ubiquitination
P24928	T732	Phosphorylation
P24928	T736	Phosphorylation
P24928	K751	Ubiquitination
P24928	K758	Ubiquitination
P24928	S759	Phosphorylation
P24928	S761	Phosphorylation
P24928	Y763	Phosphorylation
P24928	K767	Methylation
P24928	K767	SUMOylation
P24928	K767	Ubiquitination
P24928	S768	Phosphorylation
P24928	S772	Phosphorylation
P24928	K775	Ubiquitination
P24928	S777	Phosphorylation
P24928	K778	SUMOylation
P24928	K778	Ubiquitination
P24928	K796	SUMOylation
P24928	K796	Ubiquitination
P24928	K803	Acetylation
P24928	K803	Methylation
P24928	K803	SUMOylation
P24928	K803	Ubiquitination
P24928	K812	Acetylation
P24928	K812	SUMOylation
P24928	K812	Ubiquitination
P24928	K853	SUMOylation
P24928	K853	Ubiquitination
P24928	T857	Phosphorylation
P24928	Y859	Phosphorylation
P24928	K866	SUMOylation
P24928	K866	Ubiquitination
P24928	S867	Phosphorylation
P24928	S870	Phosphorylation
P24928	K874	Ubiquitination
P24928	Y875	Phosphorylation
P24928	T878	Phosphorylation
P24928	S882	Phosphorylation
P24928	K910	Acetylation
P24928	K910	SUMOylation
P24928	K910	Ubiquitination
P24928	K914	Ubiquitination
P24928	K918	Ubiquitination
P24928	K919	Ubiquitination
P24928	K940	Acetylation
P24928	K940	SUMOylation
P24928	K940	Ubiquitination
P24928	T972	Phosphorylation
P24928	S975	Phosphorylation
P24928	K976	SUMOylation
P24928	K976	Ubiquitination
P24928	K992	Ubiquitination
P24928	K1008	Acetylation
P24928	K1008	Ubiquitination
P24928	K1014	Acetylation
P24928	K1014	Ubiquitination
P24928	K1018	Ubiquitination
P24928	K1019	Ubiquitination
P24928	S1030	Phosphorylation
P24928	C1050	Methylation
P24928	Y1109	Phosphorylation
P24928	K1125	SUMOylation
P24928	K1125	Ubiquitination
P24928	K1132	Ubiquitination
P24928	K1133	Ubiquitination
P24928	K1135	SUMOylation
P24928	K1135	Ubiquitination
P24928	S1138	Phosphorylation
P24928	S1147	Phosphorylation
P24928	K1155	Ubiquitination
P24928	C1159	Methylation
P24928	K1219	Ubiquitination
P24928	K1225	SUMOylation
P24928	K1225	Ubiquitination
P24928	K1234	Ubiquitination
P24928	K1254	SUMOylation
P24928	K1254	Ubiquitination
P24928	K1268	SUMOylation
P24928	K1268	Ubiquitination
P24928	K1278	Ubiquitination
P24928	C1287	Glutathionylation
P24928	K1306	Ubiquitination
P24928	Y1308	Phosphorylation
P24928	K1317	Ubiquitination
P24928	K1318	Ubiquitination
P24928	K1319	Ubiquitination
P24928	K1329	Ubiquitination
P24928	S1348	Phosphorylation
P24928	K1350	Acetylation
P24928	K1350	Ubiquitination
P24928	Y1383	Phosphorylation
P24928	S1387	Phosphorylation
P24928	S1391	Phosphorylation
P24928	Y1392	Phosphorylation
P24928	Y1395	Phosphorylation
P24928	T1406	Phosphorylation
P24928	T1415	Phosphorylation
P24928	T1424	Phosphorylation
P24928	K1429	Ubiquitination
P24928	K1479	Ubiquitination
P24928	K1481	Ubiquitination
P24928	S1505	Phosphorylation
P24928	S1508	Phosphorylation
P24928	S1514	Phosphorylation
P24928	T1518	Phosphorylation
P24928	T1525	Phosphorylation
P24928	S1532	Phosphorylation
P24928	S1534	O-GlcNAcylation
P24928	S1534	Phosphorylation
P24928	T1540	Phosphorylation
P24928	T1568	Phosphorylation
P24928	S1571	Phosphorylation
P24928	S1574	Phosphorylation
P24928	S1590	Phosphorylation
P24928	S1592	Phosphorylation
P24928	S1594	Phosphorylation
P24928	S1597	Phosphorylation
P24928	R1603	Methylation
P24928	Y1615	Phosphorylation
P24928	S1616	Phosphorylation
P24928	P1617	cis / trans isomerization
P24928	T1618	O-GlcNAcylation
P24928	T1618	Phosphorylation
P24928	S1619	O-GlcNAcylation
P24928	S1619	Phosphorylation
P24928	P1620	cis / trans isomerization
P24928	S1621	O-GlcNAcylation
P24928	S1621	Phosphorylation
P24928	S1623	Phosphorylation
P24928	P1624	cis / trans isomerization
P24928	S1626	Phosphorylation
P24928	P1627	cis / trans isomerization
P24928	P1631	cis / trans isomerization
P24928	P1634	cis / trans isomerization
P24928	P1638	cis / trans isomerization
P24928	P1641	cis / trans isomerization
P24928	S1644	Phosphorylation
P24928	P1645	cis / trans isomerization
P24928	S1647	Phosphorylation
P24928	P1648	cis / trans isomerization
P24928	S1651	Phosphorylation
P24928	P1652	cis / trans isomerization
P24928	S1654	Phosphorylation
P24928	P1655	cis / trans isomerization
P24928	P1659	cis / trans isomerization
P24928	S1661	Phosphorylation
P24928	P1662	cis / trans isomerization
P24928	S1665	Phosphorylation
P24928	P1666	cis / trans isomerization
P24928	S1668	Phosphorylation
P24928	P1669	cis / trans isomerization
P24928	S1672	Phosphorylation
P24928	P1673	cis / trans isomerization
P24928	S1675	Phosphorylation
P24928	P1676	cis / trans isomerization
P24928	P1680	cis / trans isomerization
P24928	S1682	Phosphorylation
P24928	P1683	cis / trans isomerization
P24928	P1687	cis / trans isomerization
P24928	S1689	Phosphorylation
P24928	P1690	cis / trans isomerization
P24928	S1693	Phosphorylation
P24928	P1694	cis / trans isomerization
P24928	S1696	Phosphorylation
P24928	P1697	cis / trans isomerization
P24928	P1701	cis / trans isomerization
P24928	S1703	Phosphorylation
P24928	P1704	cis / trans isomerization
P24928	P1708	cis / trans isomerization
P24928	S1710	Phosphorylation
P24928	P1711	cis / trans isomerization
P24928	S1714	Phosphorylation
P24928	P1715	cis / trans isomerization
P24928	S1717	Phosphorylation
P24928	P1718	cis / trans isomerization
P24928	S1721	Phosphorylation
P24928	P1722	cis / trans isomerization
P24928	S1724	Phosphorylation
P24928	P1725	cis / trans isomerization
P24928	P1729	cis / trans isomerization
P24928	S1731	Phosphorylation
P24928	P1732	cis / trans isomerization
P24928	S1735	Phosphorylation
P24928	P1736	cis / trans isomerization
P24928	S1738	Phosphorylation
P24928	P1739	cis / trans isomerization
P24928	P1743	cis / trans isomerization
P24928	P1746	cis / trans isomerization
P24928	P1750	cis / trans isomerization
P24928	P1753	cis / trans isomerization
P24928	S1763	Phosphorylation
P24928	P1764	cis / trans isomerization
P24928	S1766	Phosphorylation
P24928	P1767	cis / trans isomerization
P24928	P1771	cis / trans isomerization
P24928	P1774	cis / trans isomerization
P24928	S1784	Phosphorylation
P24928	P1785	cis / trans isomerization
P24928	S1787	Phosphorylation
P24928	P1788	cis / trans isomerization
P24928	S1791	Phosphorylation
P24928	P1792	cis / trans isomerization
P24928	S1794	Phosphorylation
P24928	P1795	cis / trans isomerization
P24928	S1796	Phosphorylation
P24928	P1799	cis / trans isomerization
P24928	P1802	cis / trans isomerization
P24928	R1810	Asymmetric dimethylation
P24928	R1810	Citrullination
P24928	R1810	Dimethylation
P24928	R1810	Methylation
P24928	R1810	Symmetric dimethylation
P24928	Y1811	Phosphorylation
P24928	T1812	Phosphorylation
P24928	S1815	Phosphorylation
P24928	T1817	Phosphorylation
P24928	Y1818	Phosphorylation
P24928	T1819	Phosphorylation
P24928	S1821	Phosphorylation
P24928	S1822	O-GlcNAcylation
P24928	S1822	Phosphorylation
P24928	S1824	Phosphorylation
P24928	Y1825	Phosphorylation
P24928	S1826	Phosphorylation
P24928	P1827	cis / trans isomerization
P24928	S1828	Phosphorylation
P24928	S1829	O-GlcNAcylation
P24928	S1829	Phosphorylation
P24928	S1831	Phosphorylation
P24928	Y1832	Phosphorylation
P24928	S1833	Phosphorylation
P24928	S1836	Phosphorylation
P24928	K1838	Acetylation
P24928	K1838	Dimethylation
P24928	K1838	Methylation
P24928	Y1839	Phosphorylation
P24928	T1840	Phosphorylation
P24928	T1842	Phosphorylation
P24928	S1843	Phosphorylation
P24928	S1845	Phosphorylation
P24928	Y1846	Phosphorylation
P24928	S1847	O-GlcNAcylation
P24928	S1847	Phosphorylation
P24928	S1849	Phosphorylation
P24928	S1850	Phosphorylation
P24928	Y1853	Phosphorylation
P24928	T1854	Phosphorylation
P24928	T1856	Phosphorylation
P24928	S1857	Phosphorylation
P24928	K1859	Acetylation
P24928	K1859	Dimethylation
P24928	K1859	Methylation
P24928	Y1860	Phosphorylation
P24928	S1861	Phosphorylation
P24928	T1863	Phosphorylation
P24928	S1864	Phosphorylation
P24928	K1866	Acetylation
P24928	K1866	Dimethylation
P24928	K1866	Methylation
P24928	K1866	SUMOylation
P24928	K1866	Trimethylation
P24928	K1866	Ubiquitination
P24928	Y1867	Phosphorylation
P24928	S1868	Phosphorylation
P24928	T1870	Phosphorylation
P24928	S1871	Phosphorylation
P24928	K1873	Acetylation
P24928	K1873	Dimethylation
P24928	K1873	Methylation
P24928	K1873	SUMOylation
P24928	K1873	Trimethylation
P24928	K1873	Ubiquitination
P24928	Y1874	Phosphorylation
P24928	S1875	Phosphorylation
P24928	T1877	Phosphorylation
P24928	S1878	Phosphorylation
P24928	T1880	Phosphorylation
P24928	Y1881	Phosphorylation
P24928	S1882	Phosphorylation
P24928	T1884	Phosphorylation
P24928	T1885	Phosphorylation
P24928	K1887	Acetylation
P24928	K1887	Dimethylation
P24928	K1887	Methylation
P24928	Y1888	Phosphorylation
P24928	S1889	O-GlcNAcylation
P24928	S1889	Phosphorylation
P24928	T1891	Phosphorylation
P24928	S1892	O-GlcNAcylation
P24928	S1892	Phosphorylation
P24928	T1894	O-GlcNAcylation
P24928	T1894	Phosphorylation
P24928	Y1895	Phosphorylation
P24928	S1896	O-GlcNAcylation
P24928	S1896	Phosphorylation
P24928	T1898	O-GlcNAcylation
P24928	T1898	Phosphorylation
P24928	S1899	Phosphorylation
P24928	Y1902	Phosphorylation
P24928	T1903	Phosphorylation
P24928	T1905	Phosphorylation
P24928	S1906	Phosphorylation
P24928	K1908	Acetylation
P24928	K1908	Dimethylation
P24928	Y1909	Phosphorylation
P24928	S1910	Phosphorylation
P24928	T1912	Phosphorylation
P24928	S1913	Phosphorylation
P24928	T1915	Phosphorylation
P24928	Y1916	Phosphorylation
P24928	S1917	Phosphorylation
P24928	T1919	Phosphorylation
P24928	S1920	Phosphorylation
P24928	K1922	Acetylation
P24928	K1922	Dimethylation
P24928	K1922	Methylation
P24928	Y1923	Phosphorylation
P24928	S1924	Phosphorylation
P24928	T1926	Phosphorylation
P24928	S1927	Phosphorylation
P24928	T1929	Phosphorylation
P24928	Y1930	Phosphorylation
P24928	S1931	Phosphorylation
P24928	T1933	Phosphorylation
P24928	S1934	Phosphorylation
P24928	K1936	Acetylation
P24928	K1936	Dimethylation
P24928	K1936	Methylation
P24928	S1938	Phosphorylation
P24928	T1939	Phosphorylation
P24928	Y1940	Phosphorylation
P24928	S1941	Phosphorylation
P24928	T1943	Phosphorylation
P24928	S1944	Phosphorylation
P24928	Y1947	Phosphorylation
P24928	S1948	Phosphorylation
P24928	T1950	Phosphorylation
P24928	S1951	Phosphorylation
P24928	T1953	Phosphorylation
P24928	Y1954	Phosphorylation
P24928	S1955	Phosphorylation
P24928	T1957	Phosphorylation
P24928	S1958	Phosphorylation
P24928	S1962	Phosphorylation
P24928	S1966	Phosphorylation
P30876	K37	Ubiquitination
P30876	S75	Phosphorylation
P30876	K87	SUMOylation
P30876	K87	Ubiquitination
P30876	Y92	Phosphorylation
P30876	S94	Phosphorylation
P30876	K95	Acetylation
P30876	K95	Ubiquitination
P30876	T97	Phosphorylation
P30876	S106	Phosphorylation
P30876	T119	Phosphorylation
P30876	Y120	Phosphorylation
P30876	S121	Phosphorylation
P30876	Y125	Phosphorylation
P30876	K130	Ubiquitination
P30876	K134	Acetylation
P30876	K134	SUMOylation
P30876	K134	Ubiquitination
P30876	K146	Ubiquitination
P30876	T147	Phosphorylation
P30876	K151	Acetylation
P30876	K151	SUMOylation
P30876	K151	Ubiquitination
P30876	C172	Methylation
P30876	K192	Ubiquitination
P30876	K199	SUMOylation
P30876	K199	Ubiquitination
P30876	T202	Phosphorylation
P30876	T204	Phosphorylation
P30876	Y206	Phosphorylation
P30876	K210	Ubiquitination
P30876	K211	Ubiquitination
P30876	S213	Phosphorylation
P30876	K214	Ubiquitination
P30876	Y215	Phosphorylation
P30876	Y217	Phosphorylation
P30876	T218	Phosphorylation
P30876	C221	Methylation
P30876	S228	Phosphorylation
P30876	S233	Phosphorylation
P30876	T234	Phosphorylation
P30876	K248	Ubiquitination
P30876	K249	Ubiquitination
P30876	K264	SUMOylation
P30876	K264	Ubiquitination
P30876	K327	Ubiquitination
P30876	K332	Ubiquitination
P30876	K337	Ubiquitination
P30876	K340	Ubiquitination
P30876	K345	Ubiquitination
P30876	S354	Phosphorylation
P30876	T359	Phosphorylation
P30876	K360	Acetylation
P30876	K360	Ubiquitination
P30876	K361	Ubiquitination
P30876	K391	Ubiquitination
P30876	K409	Ubiquitination
P30876	K413	Ubiquitination
P30876	K421	Ubiquitination
P30876	K427	Ubiquitination
P30876	K436	Ubiquitination
P30876	T437	Phosphorylation
P30876	S441	Phosphorylation
P30876	K445	Methylation
P30876	K445	Ubiquitination
P30876	K457	Ubiquitination
P30876	K458	Acetylation
P30876	K458	Ubiquitination
P30876	S467	Phosphorylation
P30876	S487	Phosphorylation
P30876	K494	Ubiquitination
P30876	K497	Ubiquitination
P30876	K578	Acetylation
P30876	K578	Ubiquitination
P30876	T586	Phosphorylation
P30876	C622	Methylation
P30876	K630	Ubiquitination
P30876	K632	Ubiquitination
P30876	K637	Ubiquitination
P30876	K644	SUMOylation
P30876	K644	Ubiquitination
P30876	Y689	Phosphorylation
P30876	C696	Methylation
P30876	Y724	Phosphorylation
P30876	K730	Methylation
P30876	K730	Ubiquitination
P30876	Y736	Phosphorylation
P30876	T746	Phosphorylation
P30876	Y752	Phosphorylation
P30876	Y753	Phosphorylation
P30876	K756	Ubiquitination
P30876	T760	Phosphorylation
P30876	T761	Phosphorylation
P30876	S763	Phosphorylation
P30876	R803	Methylation
P30876	K815	Acetylation
P30876	K815	SUMOylation
P30876	K815	Ubiquitination
P30876	K820	Acetylation
P30876	K821	Ubiquitination
P30876	K831	Acetylation
P30876	K831	SUMOylation
P30876	K831	Ubiquitination
P30876	Y845	Phosphorylation
P30876	K847	Acetylation
P30876	K847	SUMOylation
P30876	K847	Ubiquitination
P30876	K869	SUMOylation
P30876	K869	Ubiquitination
P30876	T870	Phosphorylation
P30876	T872	Phosphorylation
P30876	K889	Ubiquitination
P30876	K917	Ubiquitination
P30876	C919	Methylation
P30876	K920	Ubiquitination
P30876	S925	Phosphorylation
P30876	K934	Acetylation
P30876	K934	SUMOylation
P30876	K934	Ubiquitination
P30876	S937	Phosphorylation
P30876	K942	SUMOylation
P30876	K942	Ubiquitination
P30876	C945	Methylation
P30876	K988	Ubiquitination
P30876	K993	Acetylation
P30876	K993	SUMOylation
P30876	K993	Ubiquitination
P30876	T1000	Phosphorylation
P30876	K1010	SUMOylation
P30876	K1010	Ubiquitination
P30876	S1012	Phosphorylation
P30876	S1016	Phosphorylation
P30876	Y1018	Phosphorylation
P30876	Y1020	Phosphorylation
P30876	R1023	Methylation
P30876	Y1029	Phosphorylation
P30876	T1033	Phosphorylation
P30876	K1036	SUMOylation
P30876	K1036	Ubiquitination
P30876	T1046	O-GlcNAcylation
P30876	K1052	Methylation
P30876	K1052	Ubiquitination
P30876	K1058	Acetylation
P30876	K1058	Ubiquitination
P30876	R1064	Methylation
P30876	S1079	Phosphorylation
P30876	C1093	Methylation
P30876	C1119	Methylation
P30876	K1143	Ubiquitination
P30876	T1144	Phosphorylation
P30876	S1147	Phosphorylation
P30876	C1155	Methylation
P30876	K1156	Ubiquitination
P30876	S1166	Phosphorylation
P36954	M1	Acetylation
P36954	Y7	Phosphorylation
P36954	K27	Ubiquitination
P36954	Y37	Phosphorylation
P36954	S51	Phosphorylation
P36954	Y54	Phosphorylation
P36954	T59	Phosphorylation
P36954	T66	Phosphorylation
P36954	S73	Phosphorylation
P36954	T77	Phosphorylation
P36954	T81	Phosphorylation
P36954	S101	Phosphorylation
P36954	Y111	Phosphorylation
P36954	Y112	Phosphorylation
P36954	T115	Phosphorylation
P52434	A2	Acetylation
P52434	K13	SUMOylation
P52434	K13	Ubiquitination
P52434	K20	Acetylation
P52434	K20	SUMOylation
P52434	K20	Ubiquitination
P52434	K21	Ubiquitination
P52434	C30	Methylation
P52434	K36	Acetylation
P52434	K59	Ubiquitination
P52434	Y65	Phosphorylation
P52434	Y75	Phosphorylation
P52434	T78	Phosphorylation
P52434	K82	Ubiquitination
P52434	K83	Ubiquitination
P52434	Y90	Phosphorylation
P52434	M92	Sulfoxidation
P52434	K95	Ubiquitination
P52434	T104	Phosphorylation
P52434	S105	Phosphorylation
P52434	K110	Ubiquitination
P52434	K111	Ubiquitination
P52434	K118	Ubiquitination
P52434	Y118	Phosphorylation
P52434	K119	Ubiquitination
P52434	Y142	Phosphorylation
P52434	K146	Ubiquitination
P52434	K147	Ubiquitination
P52435	M1	Acetylation
P52435	S9	Phosphorylation
P52435	K17	Ubiquitination
P52435	K22	Ubiquitination
P52435	K23	Ubiquitination
P52435	K25	Ubiquitination
P52435	K26	SUMOylation
P52435	K26	Ubiquitination
P52435	K32	Ubiquitination
P52435	K37	Acetylation
P52435	K37	Ubiquitination
P52435	T41	Phosphorylation
P52435	K46	Ubiquitination
P52435	K47	SUMOylation
P52435	K47	Ubiquitination
P52435	K51	Ubiquitination
P52435	K52	Ubiquitination
P52435	K61	Ubiquitination
P52435	Y61	Phosphorylation
P52435	K62	Acetylation
P52435	K62	SUMOylation
P52435	K62	Ubiquitination
P52435	K70	Acetylation
P52435	K70	Ubiquitination
P52435	S99	Phosphorylation
P52435	K109	Ubiquitination
P52435	K110	Ubiquitination
P52435	K112	SUMOylation
P53803	M1	Acetylation
P53803	K5	Ubiquitination
P53803	C22	Methylation
P61218	S2	Acetylation
P61218	S2	Phosphorylation
P61218	S41	Phosphorylation
P61218	T54	Phosphorylation
P61218	K59	Ubiquitination
P61218	K101	Ubiquitination
P62487	Y3	Phosphorylation
P62487	S6	Phosphorylation
P62487	Y17	Phosphorylation
P62487	K27	Ubiquitination
P62487	K29	Acetylation
P62487	K29	SUMOylation
P62487	K29	Ubiquitination
P62487	C38	Methylation
P62487	K71	Ubiquitination
P62487	K73	SUMOylation
P62487	K73	Ubiquitination
P62487	K81	Acetylation
P62487	K81	SUMOylation
P62487	K81	Ubiquitination
P62487	K94	Ubiquitination
P62487	C106	Methylation
P62487	K129	SUMOylation
P62487	K129	Ubiquitination
P62487	M131	Sulfoxidation
P62487	K146	Ubiquitination
P62487	K154	Ubiquitination
P62875	C10	Methylation
P62875	K12	Ubiquitination
P62875	K17	Ubiquitination
P62875	K41	Ubiquitination
P62875	M48	Methylation
P62875	K58	Ubiquitination
P62875	Y62	Phosphorylation
P62875	K67	Ubiquitination
