## Supplementary material for "Multi-timescale PTM architecture in human RNA polymerase II": uniprot_polII_seqs_2026_05_22.tsv

Accession	Sequence
P24928	MHGGGPPSGDSACPLRTIKRVQFGVLSPDELKRMSVTEGGIKYPETTEGGRPKLGGLMDPRQGVIERTGRCQTCAGNMTECPGHFGHIELAKPVFHVGFLVKTMKVLRCVCFFCSKLLVDSNNPKIKDILAKSKGQPKKRLTHVYDLCKGKNICEGGEEMDNKFGVEQPEGDEDLTKEKGHGGCGRYQPRIRRSGLELYAEWKHVNEDSQEKKILLSPERVHEIFKRISDEECFVLGMEPRYARPEWMIVTVLPVPPLSVRPAVVMQGSARNQDDLTHKLADIVKINNQLRRNEQNGAAAHVIAEDVKLLQFHVATMVDNELPGLPRAMQKSGRPLKSLKQRLKGKEGRVRGNLMGKRVDFSARTVITPDPNLSIDQVGVPRSIAANMTFAEIVTPFNI…
P30876	MYDADEDMQYDEDDDEITPDLWQEACWIVISSYFDEKGLVRQQLDSFDEFIQMSVQRIVEDAPPIDLQAEAQHASGEVEEPPRYLLKFEQIYLSKPTHWERDGAPSPMMPNEARLRNLTYSAPLYVDITKTVIKEGEEQLQTQHQKTFIGKIPIMLRSTYCLLNGLTDRDLCELNECPLDPGGYFIINGSEKVLIAQEKMATNTVYVFAKKDSKYAYTGECRSCLENSSRPTSTIWVSMLARGGQGAKKSAIGQRIVATLPYIKQEVPIIIVFRALGFVSDRDILEHIIYDFEDPEMMEMVKPSLDEAFVIQEQNVALNFIGSRGAKPGVTKEKRIKYAKEVLQKEMLPHVGVSDFCETKKAYFLGYMVHRLLLAALGRRELDDRDHYGNKRLDLAGPL…
P19387	MPYANQPTVRITELTDENVKFIIENTDLAVANSIRRVFIAEVPIIAIDWVQIDANSSVLHDEFIAHRLGLIPLISDDIVDKLQYSRDCTCEEFCPECSVEFTLDVRCNEDQTRHVTSRDLISNSPRVIPVTSRNRDNDPNDYVEQDDILIVKLRKGQELRLRAYAKKGFGKEHAKWNPTAGVAFEYDPDNALRHTVYPKPEEWPKSEYSELDEDESQAPYDPNGKPERFYYNVESCGSLRPETIVLSALSGLKKKLSDLQTQLSHEIQSDVLTIN
O15514	MAAGGSDPRAGDVEEDASQLIFPKEFETAETLLNSEVHMLLEHRKQQNESAEDEQELSEVFMKTLNYTARFSRFKNRETIASVRSLLLQKKLHKFELACLANLCPETAEESKALIPSLEGRFEDEELQQILDDIQTKRSFQY
P19388	MDDEEETYRLWKIRKTIMQLCHDRGYLVTQDELDQTLEEFKAQSGDKPSEGRPRRTDLTVLVAHNDDPTDQMFVFFPEEPKVGIKTIKVYCQRMQEENITRALIVVQQGMTPSAKQSLVDMAPKYILEQFLQQELLINITEHELVPEHVVMTKEEVTELLARYKLRENQLPRIQAGDPVARYFGIKRGQVVKIIRPSETAGRYITYRLVQ
P61218	MSDNEDNFDGDDFDDVEEDEGLDDLENAEEEGQENVEILPSGERPQANQKRITTPYMTKYERARVLGTRALQIAMCAPVMVELEGETDPLLIAMKELKARKIPIIIRRYLPDGSYEDWGVDELIITD
P62487	MFYHISLEHEILLHPRYFGPNLLNTVKQKLFTEVEGTCTGKYGFVIAVTTIDNIGAGVIQPGRGFVLYPVKYKAIVFRPFKGEVVDAVVTQVNKVGLFTEIGPMSCFISRHSIPSEMEFDPNSNPPCYKTMDEDIVIQQDDEIRLKIVGTRVDKNDIFAIGSLMDDYLGLVS
P52434	MAGILFEDIFDVKDIDPEGKKFDRVSRLHCESESFKMDLILDVNIQIYPVDLGDKFRLVIASTLYEDGTLDDGEYNPTDDRPSRADQFEYVMYGKVYRIEGDETSTEAATRLSAYVSYGGLLMRLQGDANNLHGFEVDSRVYLLMKKLAF
P36954	MEPDGTYEPGFVGIRFCQECNNMLYPKEDKENRILLYACRNCDYQQEADNSCIYVNKITHEVDELTQIIADVSQDPTLPRTEDHPCQKCGHKEAVFFQSHSARAEDAMRLYYVCTAPHCGHRWTE
P62875	MIIPVRCFTCGKIVGNKWEAYLGLLQAEYTEGDALDALGLKRYCCRRMLLAHVDLIEKLLNYAPLEK
P52435	MNAPPAFESFLLFEGEKKITINKDTKVPNACLFTINKEDHTLGNIIKSQLLKDPQVLFAGYKVPHPLEHKIIIRVQTTPDYSPQEAFTNAITDLISELSLLEERFRVAIKDKQEGIE
P53803	MDTQKDVQPPKQQPMIYICGECHTENEIKSRDPIRCRECGYRIMYKKRTKRLVVFDAR
